# Increasing Applicability of Automated mD-LC-MS Peptide Mapping for Biopharmaceuticals through Streamlined In-Solution Digestion

**DOI:** 10.1101/2025.09.04.673655

**Authors:** Christoph Gstöttner, Tao Zhang, Sanne Pot, Lucas Hourtoulle, Katrin Heinrich, Sina Hoelterhoff, Anja Bathke, Elena Domínguez-Vega

**Affiliations:** Leiden University Medical Center, Leiden, The Netherlands; Pharma Technical Development Europe, Hoffmann-La Roche, Basel, Switzerland; Pharma Technical Development Europe, Roche Diagnostics GmbH, Penzberg, Germany

**Author notes:** The two authors contributed equally to the manuscript (Christoph Gstöttner, Tao Zhang).

## Abstract

Since the introduction of the first multidimensional liquid chromatography mass spectrometry (mD-LC-MS) approach for antibody peak characterization, multiple developments have been reported including integration of various chromatographic approaches and precise fractionation, providing high quality and reliable peptide data in a drastically decreased total analysis time. Most of these platforms rely on the use of immobilized enzyme reactors (IMERs) for digestion, limiting the applicability to few enzymes such as trypsin. Recently, the introduction of in-solution enzymatic digestion in mD-LC-MS systems has been proposed as an alternative to IMERs. Here, we make use of current innovations in 2D-LC commercial systems such as active solvent modulation valves, which permits direct mixing of the fractionated peaks with the endoprotease and reducing agent in an online manner, to integrate in-solution digestion in a straightforward manner in mD-LC-MS peak characterization platforms. Following antibody digestion, the generated peptides are automatically trapped, separated and detected by mass spectrometry. Efficient reduction and tryptic digestion was obtained using short incubation times (15 min). The approach was further expanded to alternative endoproteases such as chymotrypsin and thermolysine with other digestion specificities and allow an easy exchange between enzymes with similar buffer and digestion conditions. As a proof-of-principle that strategy was applied to achieve peptide maps from ion exchanged separated mAb peaks showing good digestion efficiency and high sequence coverages.
