## Supplementary Tables for "Increasing Applicability of Automated mD-LC-MS Peptide Mapping for Biopharmaceuticals through Streamlined In-Solution Digestion"

### Sheet: S0 - Coverpage
Supplementary Information
Increasing Applicability of Automated mD-LC-MS Peptide Mapping for Biopharmaceuticals through Streamlined In-Solution Digestion
Christoph Gstöttner1*, Tao Zhang1*, Sanne Pot1, Lucas Hourtoulle2, Katrin Heinrich3, Sina Hoelterhoff2, Anja Bathke2, Elena Domínguez-Vega1#
1Leiden University Medical Center, Leiden, The Netherlands
2Pharma Technical Development Europe, Hoffmann-La Roche, Basel, Switzerland
3Pharma Technical Development Europe, Roche Diagnostics GmbH, Penzberg, Germany
*The two authors contributed equally to the manuscript.
Table of content
Table S1	Gradient employed for the IEC separation of mAb1 in the 1D and position of the switch valve during the separation.
Table S2	Gradient employed for the IEC separation of bsAb1 in the 1D and position of the switch valve during the separation.
Table S3	Proteases tested for online in-solution digestion of mAb1 in the mD-LC-MS platform and specific conditions for each enzyme.
Table S4	Program for online in-solution digestion using the dedicated quaternary pump and position of the switch valves during the digestion.
Table S5	Gradient employed for the RP-LC separation of the digested antibody and position of the switch valves during the separation
Table S6	Different incubation times - Sequence coverages and miss cleavages
Table S7	Repeatability of the mD-LC-MS method
Table S8	Different incubation times - Sequence coverages and miss cleavages

### Sheet: S1 - IEC Gradient mAb1
	Table S1. Gradient employed for the IEC separation of mAb1 in the 1D and position of the switch valve during the separation.
	Gradient			Valve
	Mobile phase
	A: 10 mM phosphate buffer, pH 7.5
	B: 10 mM phosphate buffer, 100 mM NaCl, pH 7.5
	Time (min)	(%B)	Flow (µL/min)	Valve 1
	0	15	800	(1-2) IEC-fractionation
	30	55	800
	35	55	800
	36	100	800
	44	100	800
	45	15	800	(1-5) IEC-waste
	55	15	800	(1-2) IEC-fractionation

### Sheet: S2 - IEC Gradient bsAb1
	Table S2. Gradient employed for the IEC separation of bsAb1 in the 1D and position of the switch valve during the separation.
	Gradient			Valve
	Mobile phase
	A: 10 mM phosphate buffer, pH 7.0
	B: 10 mM phosphate buffer, 100 mM NaCl, pH 7.0
	Time (min)	(%B)	Flow (µL/min)	Valve 1
	0	5	800	(1-2) IEC-fractionation
	5	5	800
	30	55	800
	35	55	800
	36	100	800
	44	100	800
	45	15	800	(1-5) IEC-waste
	55	15	800	(1-2) IEC-fractionation

### Sheet: S3 - Proteases tested
	Table S3. Proteases tested for online in-solution digestion of mAb1 in the mD-LC-MS platform and specific conditions for each enzyme.
	Enzyme	Buffer A	Buffer B	Ratio buffer A and B	Final pH	Temperature	Digestion time
		(digestion buffer)	(Enzyme)
	Trypsin	50 mM Tris, pH 9.3, 5 mM TCEP	20 mM acetic acid	01:01:00	8.2	37 ℃	15 min
	Chymotrypsin	50 mM Tris, pH 8.5, 5 mM TCEP	20 mM acetic acid	01:01:00	7.8	50 ℃	15 min
	Lys-C	50 mM Tris, pH 7.5, 5 mM TCEP	50 mM Tris, pH 7.5	01:01:00	7.5	37 ℃	15 min
	Thermolysin	50 mM Tris, pH 7.5, 5 mM TCEP	50 mM Tris, pH 7.5	01:01:00	7.5	85 ℃	15 min
	Pronase	50 mM Tris, pH 7.5, 5 mM TCEP	50 mM Tris, pH 7.5	01:01:00	7.5	37 ℃	30 min

### Sheet: S4 -Settings in-solution digest
	Table S4. Program for online in-solution digestion using the dedicated quaternary pump and position of the switch valves during the digestion.
	Gradient				Valve
	Mobile phase
	A: 50 mM Tris-HCl, pH 7.5, with 5 mM TCEP
	B: Enzyme solution in 50 mM Tris-HCl, pH 7.5
	C: 20% ACN
	Time (min)	(%B)	(%C)	Flow (µL/min)	Valve 2	Valve 3
	0	50	0	60	(1-2) Sample loop-RP	(1-6) RP-waste
					(3-4) 3D-waste
	4	50	0	60
	4.01	50	0	1
	19.01	50	0	1
	19.02	50	0	100
	25	50	0	100	(1-6) Sample loop-Waste
					(3-2) 3D-RP
	25.1	0	100	500
	26	0	100			(1-2) RP-MS
	29	0	100	500
	29.01	50	0	1
	53	50	0	1
	53.01	50	0	60
	63	50	0	60	(1-2) Sample loop-RP	(1-6) RP-waste
					(3-4) 3D-waste

### Sheet: S5 - RP Gradient
	Table S5. Gradient employed for the RP-LC separation of the digested antibody and position of the switch valves during the separation
	Gradient			Valve
	Mobile phase
	A: H2O, 0.1% FA
	B: ACN, 0.1% FA
	Time (min)	(%B)	Flow (µL/min)	Valve 2	Valve 3
	0	1	400	(1-2) Sample loop-RP	(1-6) RP-waste
				(3-4) 3D-waste
	25	1	400	(1-6) Sample loop-Waste
				(3-2) 3D-RP
	26	1	400		(1-2) RP-MS
	32.01	15	400
	41.01	19	400
	48.01	35	400
	58.01	70	400
	59	100	400
	62.01	100	400
	62.01	1	400
	66	1	400	(1-2) Sample loop-RP	(1-6) RP-waste
				(3-4) 3D-waste

### Sheet: S6 - Peptide results mAb1 - Try
Table S8. Different incubation times - Sequence coverages and miss cleavages
		Comparison of different digestion times
	Not found	WatersRP XSelect CSH C18 column (130 Å, 3.5 µm, 2.1 mm X 100 mm)					WatersRP XSelect CSH C18 column (130 Å, 3.5 µm, 2.1 mm X 100 mm)					WatersRP XSelect CSH C18 column (130 Å, 3.5 µm, 2.1 mm X 100 mm)
Missed cleavages = 1		30 min digestion time					15 min digestion time					5 min digestion time
	Peptide Sequence	Peptide length	Found miscleaved	Number of misscleavages detected	Sequence coverage		Peptide length	Found miscleaved	Number of misscleavages detected	Sequence coverage		Peptide length	Found miscleaved	Number of misscleavages detected	Sequence coverage
LC					Light chain					Light chain					Light chain
	DIQMTQSPSSLSASVGDR	18		3		214	18		3		214	18		3		214
	VTITCR	6		0	Not found	0	6		0	Not found	0	6	-.DIQMTQSPSSLSASVGDRVTITCR.A [1, 24] (missed 1)	0	Not found	7
	ASQDVNTAVAWYQQKPGK	18		3	Coverage	100	18		3	Coverage	100	18		3	Coverage	96.729
	APK	3	R.ASQDVNTAVAWYQQKPGKAPK.L [25, 45] (missed 1)	0			3	R.ASQDVNTAVAWYQQKPGKAPK.L [25, 45] (missed 1)	0			3	R.ASQDVNTAVAWYQQKPGKAPK.L [25, 45] (missed 1)	0
	LLIYSASFLYSGVPSR	16		1			16		1			16		2
	FSGSR	5	K.LLIYSASFLYSGVPSRFSGSR.S [46, 66] (missed 1)	3			5	K.LLIYSASFLYSGVPSRFSGSR.S [46, 66] (missed 1)	3			5	K.LLIYSASFLYSGVPSRFSGSR.S [46, 66] (missed 1)	3
	SGTDFTLTISSLQPEDFATYYCQQHYTTPPTFGQGTK	37		2			37		2			37		2
	VEIK	4	R.SGTDFTLTISSLQPEDFATYYCQQHYTTPPTFGQGTKVEIK.R [67, 107] (missed 1)	0			4	R.SGTDFTLTISSLQPEDFATYYCQQHYTTPPTFGQGTKVEIK.R [67, 107] (missed 1)	0			4	R.SGTDFTLTISSLQPEDFATYYCQQHYTTPPTFGQGTKVEIK.R [67, 107] (missed 1)	0
	R	1	K.RTVAAPSVFIFPPSDEQLK.S [108, 126] (missed 1)	1			1	K.RTVAAPSVFIFPPSDEQLK.S [108, 126] (missed 1)	1			1	K.RTVAAPSVFIFPPSDEQLK.S [108, 126] (missed 1)	1
	TVAAPSVFIFPPSDEQLK	18		3			18		3			18		3
	SGTASVVCLLNNFYPR	16		1			16		1			16		1
	EAK	3	R.EAKVQWK.V [143, 149] (missed 1)	1			3	R.EAKVQWK.V [143, 149] (missed 1)	1			3	R.EAKVQWK.V [143, 149] (missed 1)	1
	VQWK	4	K.VQWKVDNALQSGNSQESVTEQDSK.D [146, 169] (missed 1)	2			4	K.VQWKVDNALQSGNSQESVTEQDSK.D [146, 169] (missed 1)	2			4	K.VQWKVDNALQSGNSQESVTEQDSK.D [146, 169] (missed 1)	2
	VDNALQSGNSQESVTEQDSK	20		3			20		3			20	K.VDNALQSGNSQESVTEQDSKDSTYSLSSTLTLSK.A [150, 183] (missed 1)	3
	DSTYSLSSTLTLSK	14		1			14		1			14	K.VDNALQSGNSQESVTEQDSKDSTYSLSSTLTLSK.A [150, 183] (missed 1)	1
	ADYEK	5	K.DSTYSLSSTLTLSKADYEK.H [170, 188] (missed 1)	2			5	K.DSTYSLSSTLTLSKADYEK.H [170, 188] (missed 1)	2			5	K.DSTYSLSSTLTLSKADYEK.H [170, 188] (missed 1)	2
	HK	2	K.HKVYACEVTHQGLSSPVTK.S [189, 207] (missed 1)	2			2	K.HKVYACEVTHQGLSSPVTK.S [189, 207] (missed 1)	2			2	K.HKVYACEVTHQGLSSPVTK.S [189, 207] (missed 1)	2
	VYACEVTHQGLSSPVTK	17		1			17		1			17		1
	SFNR	4	K.SFNRGEC.- [208, 214] (missed 1)	1			4	K.SFNRGEC.- [208, 214] (missed 1)	1			4		1
	GEC	3	K.SFNRGEC.- [208, 214] (missed 1)	0			3	K.SFNRGEC.- [208, 214] (missed 1)	0			3		0
HC	EVQLVESGGGLVQPGGSLR	19		3	Heavy chain		19		3	Heavy chain		19		3	Heavy chain
	LSCAASGFNIK	11		3		449	11		3		449	11		3		449
	DTYIHWVR	8		0	Not found	9	8		0	Not found	9	8		0	Not found	14
	QAPGK	5	R.QAPGKGLEWVAR.I [39, 50] (missed 1)	3	Coverage	97.9955	5	R.QAPGKGLEWVAR.I [39, 50] (missed 1)	3	Coverage	97.9955	5	R.QAPGKGLEWVAR.I [39, 50] (missed 1)	3	Coverage	96.882
	GLEWVAR	7		1			7		1			7		1
	IYPTNGYTR	9		2			9		2			9		2
	YADSVK	6	R.YADSVKGR.F [60, 67] (missed 1)	1			6	R.YADSVKGR.F [60, 67] (missed 1)	1			6	R.YADSVKGR.F [60, 67] (missed 1)	1
	GR	2	R.YADSVKGR.F [60, 67] (missed 1)	3			2	R.YADSVKGR.F [60, 67] (missed 1)	3			2	R.YADSVKGR.F [60, 67] (missed 1)	3
	FTISADTSK	9		2			9		2			9		2
	NTAYLQMNSLR	11		1			11		1			11		1
	AEDTAVYYCSR	11		0			11		0			11		0
	WGGDGFYAMDYWGQGTLVTVSSASTK	26		1			26		1			26		1
	GPSVFPLAPSSK	12		1			12		1			12		1
	STSGGTAALGCLVK	14		1			14		1			14		1
	DYFPEPVTVSWNSGALTSGVHTFPAVLQSSGLYSLSSVVTVPSSSLGTQTYICNVNHKPSNTK	63		2			63		1			63		1
	VDK	3	K.DYFPEPVTVSWNSGALTSGVHTFPAVLQSSGLYSLSSVVTVPSSSLGTQTYICNVNHKPSNTKVDK.K [151, 216] (missed 1)	0			3	K.DYFPEPVTVSWNSGALTSGVHTFPAVLQSSGLYSLSSVVTVPSSSLGTQTYICNVNHKPSNTKVDK.K [151, 216] (missed 1)	0			3	K.DYFPEPVTVSWNSGALTSGVHTFPAVLQSSGLYSLSSVVTVPSSSLGTQTYICNVNHKPSNTKVDK.K [151, 216] (missed 1)	0
	K	1		n.d.			1		n.d.			1		n.d.
	VEPK	4		n.d.			4		n.d.			4		n.d.
	SCDK	4	K.SCDKTHTCPPCPAPELLGGPSVFLFPPKPK.D [222, 251] (missed 1)	1			4	K.SCDKTHTCPPCPAPELLGGPSVFLFPPKPK.D [222, 251] (missed 1)	1			4	K.SCDKTHTCPPCPAPELLGGPSVFLFPPKPK.D [222, 251] (missed 1)	1
	THTCPPCPAPELLGGPSVFLFPPKPK	26		1			26		1			26		1
	DTLMISR	7		2			7		2			7		2
	TPEVTCVVVDVSHEDPEVK	19		1			19		1			19		1
	FNWYVDGVEVHNAK	14		1			14		1			14		0
	TKPR	4	K.TKPREEQYNSTYR.V [292, 304] (missed 1)	3			4	K.TKPREEQYNSTYR.V [292, 304] (missed 1)	3			4	K.TKPREEQYNSTYR.V [292, 304] (missed 1)	3
	EEQYNSTYR	9	K.TKPREEQYNSTYR.V [292, 304] (missed 1)	0			9	K.TKPREEQYNSTYR.V [292, 304] (missed 1)	0			9	K.TKPREEQYNSTYR.V [292, 304] (missed 1)	0
	VVSVLTVLHQDWLNGK	16		3			16		3			16		3
	EYK	3	R.VVSVLTVLHQDWLNGKEYK.C [305, 323] (missed 1)	0			3	R.VVSVLTVLHQDWLNGKEYK.C [305, 323] (missed 1)	0			3	R.VVSVLTVLHQDWLNGKEYK.C [305, 323] (missed 1)	0
	CK	2		n.d.			2		n.d.			2		n.d.
	VSNK	4	K.VSNKALPAPIEK.T [326, 337] (missed 1)	3			4	K.VSNKALPAPIEK.T [326, 337] (missed 1)	3			4	K.VSNKALPAPIEK.T [326, 337] (missed 1)	3
	ALPAPIEK	8		3			8		3			8		3
	TISK	4	K.ALPAPIEKTISK.A [330, 341] (missed 1)	1			4	K.ALPAPIEKTISK.A [330, 341] (missed 1)	1			4	K.ALPAPIEKTISK.A [330, 341] (missed 1)	1
	AK	2		n.d.			2		n.d.			2		n.d.
	GQPR	4	K.GQPREPQVYTLPPSR.E [344, 358] (missed 1)	3			4	K.GQPREPQVYTLPPSR.E [344, 358] (missed 1)	3			4	K.GQPREPQVYTLPPSR.E [344, 358] (missed 1)	3
	EPQVYTLPPSR	11		2			11		2			11		2
	EEMTK	5	R.EPQVYTLPPSREEMTK.N [348, 363] (missed 1)	0			5	R.EPQVYTLPPSREEMTK.N [348, 363] (missed 1)	0			5	R.EPQVYTLPPSREEMTK.N [348, 363] (missed 1)	0
	NQVSLTCLVK	10		0			10		0			10		0
	GFYPSDIAVEWESNGQPENNYK	22		1			22		1			22		1
	TTPPVLDSDGSFFLYSK	17		1			17		2			17		3
	LTVDK	5	K.LTVDKSR.W [413, 419] (missed 1)	2			5	K.LTVDKSR.W [413, 419] (missed 1)	2			5		2
	SR	2	K.SRWQQGNVFSCSVMHEALHNHYTQK.S [418, 442] (missed 1)	1			2	K.SRWQQGNVFSCSVMHEALHNHYTQK.S [418, 442] (missed 1)	1			2	K.SRWQQGNVFSCSVMHEALHNHYTQK.S [418, 442] (missed 1)	1
	WQQGNVFSCSVMHEALHNHYTQK	22		1			22		1			22		1
	SLSLSPG	8		0			8		0			8	R.WQQGNVFSCSVMHEALHNHYTQKSLSLSPG.- [420, 449] (missed 1)	0

### Sheet: S7-Repeatability
Table S7. Repeatability of the mD-LC-MS method
Intra-run precision						Inter-run precision
Intra-run precision was assessed by the analysis of 3 fractions in the main peak of formulated mAb1 within 1 run						Inter-run precision was assessed by the analysis of 1 fraction in the main peak of formulated mAb1 within 3 runs
Faction (Main Peak)	Peptide sequence	Peptide retention time	Precursor Charge			Analysis	Peptide sequence	Peptide retention time	Precursor Charge
1	VTITCR	28.79	1			1	VTITCR	28.77	1
			2						2
2	VTITCR	28.77	1			2	VTITCR	28.67	1
			2						2
3	VTITCR	28.8	1			3	VTITCR	28.67	1
			2						2
Average		28.7867				Average		28.7033
Std		0.0124722				Std		0.0471405
RSD		0.0433263				RSD		0.164233
Measurement	Peptide sequence	Peptide retention time	Precursor Charge			Measurement	Peptide sequence	Peptide retention time	Precursor Charge
1	VDNALQSGNSQESVTEQDSK	29.81	1			1	VDNALQSGNSQESVTEQDSK	29.78	1
			2						2
			3						3
2	VDNALQSGNSQESVTEQDSK	29.78	1			2	VDNALQSGNSQESVTEQDSK	29.68	1
			2						2
			3						3
3	VDNALQSGNSQESVTEQDSK	29.81	1			3	VDNALQSGNSQESVTEQDSK	29.66	1
			2						2
			3						3
Average		29.8				Average		29.7067
Std		0.0141421				Std		0.0524934
RSD		0.0474568				RSD		0.176706
Measurement	Peptide sequence	Peptide retention time	Precursor Charge			Measurement	Peptide sequence	Peptide retention time	Precursor Charge
1	AEDTAVYYCSR	30.39	1			1	AEDTAVYYCSR	30.37	1
			2						2
			3						3
2	AEDTAVYYCSR	30.37	1			2	AEDTAVYYCSR	30.25	1
			2						2
			3						3
3	AEDTAVYYCSR	30.38	1			3	AEDTAVYYCSR	30.25	1
			2						2
			3						3
Average		30.38				Average		30.29
Std		0				Std		0.0565685
RSD		0				RSD		0.186756
Measurement	Peptide sequence	Peptide retention time	Precursor Charge			Measurement	Peptide sequence	Peptide retention time	Precursor Charge
1	TKPREEQYNSTYR	27.57	2			1	TKPREEQYNSTYR	27.57	2
			3						3
			4						4
2	TKPREEQYNSTYR	27.57	2			2	TKPREEQYNSTYR	27.47	2
			3						3
			4						4
3	TKPREEQYNSTYR	27.56	2			3	TKPREEQYNSTYR	27.47	2
			3						3
			4						4
Average		27.5667				Average		27.5033
Std		0.00471405				Std		0.0471405
RSD		0.0171005				RSD		0.171399
Measurement	Peptide sequence	Peptide retention time	Precursor Charge			Measurement	Peptide sequence	Peptide retention time	Precursor Charge
1	DTLMISR	30.87	1			1	DTLMISR	30.72	1
			2						2
2	DTLMISR	30.87	1			2	DTLMISR	30.84	1
			2						2
3	DTLMISR	30.87	1			3	DTLMISR	30.74	1
			2						2
Average		30.87				Average		30.7667
Std		0				Std		0.0524934
RSD		0				RSD		0.170618

### Sheet: S8-Peptide results bsAb1 - LysC
		Comparison of different fractions					Comparison of different fractions					Comparison of different fractions					Comparison of different fractions					Comparison of different fractions
	Not found	WatersRP XSelect CSH C18 column (130 Å, 3.5 µm, 2.1 mm X 100 mm)					WatersRP XSelect CSH C18 column (130 Å, 3.5 µm, 2.1 mm X 100 mm)					WatersRP XSelect CSH C18 column (130 Å, 3.5 µm, 2.1 mm X 100 mm)					WatersRP XSelect CSH C18 column (130 Å, 3.5 µm, 2.1 mm X 100 mm)					WatersRP XSelect CSH C18 column (130 Å, 3.5 µm, 2.1 mm X 100 mm)
Missed cleavages = 1		Fraction 1					Fraction 2					Fraction 3					Fraction 4					Fraction 5
#REF!	Peptide Sequence	Peptide length	Found miscleaved	Number of misscleavages detected	Sequence coverage		Peptide length	Found miscleaved	Number of misscleavages detected	Sequence coverage		Peptide length	Found miscleaved	Number of misscleavages detected	Sequence coverage		Peptide length	Found miscleaved	Number of misscleavages detected	Sequence coverage		Peptide length	Found miscleaved	Number of misscleavages detected	Sequence coverage
LC 1					Light chain					Light chain					Light chain					Light chain					Light chain
	QPGLTQPPSVSVAPGQTARITCGGNNIGSK	30		1		213	30		1		213	30		1		213	30		1		213	30		1		213
	SVHWYQQKPGQAPVLVVYDDSDRPSGIPERFSGSNSGNTATLTISRVEAGDEADYYCQVWDSSSDHYVFGTGTK	74		1	Not found	6	74		1	Not found	6	74		1	Not found	6	74		1	Not found	6	74		1	Not found	6
	VTVLSSASTK	10		1	Coverage	97.1831	10		1	Coverage	97.1831	10		1	Coverage	97.1831	10		1	Coverage	97.1831	10		1	Coverage	97.1831
	GPSVFPLAPSSK	12		2			12		2			12		2			12		2			12		2
	STSGGTAALGCLVK	14		2			14		2			14		2			14		2			14		2
	DYFPEPVTVSWNSGALTSGVHTFPAVLQSSGLYSLSSVVTVPSSSLGTQTYICNVNHKPSNTK	63		1			63		1			63		1			63		1			63		1
	VDK	3	K.VDKK.V [204, 207] (missed 1)	1			3	K.VDKK.V [204, 207] (missed 1)	1			3	K.VDKK.V [204, 207] (missed 1)	1			3	K.VDKK.V [204, 207] (missed 1)	1			3	K.VDKK.V [204, 207] (missed 1)	1
	K	1	K.VDKK.V [204, 207] (missed 1)	1			1	K.VDKK.V [204, 207] (missed 1)	1			1	K.VDKK.V [204, 207] (missed 1)	1			1	K.VDKK.V [204, 207] (missed 1)	1			1	K.VDKK.V [204, 207] (missed 1)	1
	VEPK	4		n.d.			4		n.d.			4		n.d.			4		n.d.			4		n.d.
	SC	2		n.d.			2		n.d.			2		n.d.			2		n.d.			2		n.d.
HC 1	QVQLVQSGAEVK	12		3	Heavy chain		12		3	Heavy chain		12		3	Heavy chain		12		3	Heavy chain		12		3	Heavy chain
	KPGASVK	7	K.KPGASVKVSCK.A [13, 23] (missed 1)	2		462	7	K.KPGASVKVSCK.A [13, 23] (missed 1)	2		462	7	K.KPGASVKVSCK.A [13, 23] (missed 1)	2		462	7	K.KPGASVKVSCK.A [13, 23] (missed 1)	2		462	7	K.KPGASVKVSCK.A [13, 23] (missed 1)	2		462
	VSCK	4	K.VSCKASGYTFTGYYMHWVRQAPGQGLEWMGWINPNSGGTNYAQK.F [20, 63] (missed 1)	1	Not found	5	4	K.VSCKASGYTFTGYYMHWVRQAPGQGLEWMGWINPNSGGTNYAQK.F [20, 63] (missed 1)	1	Not found	5	4	K.VSCKASGYTFTGYYMHWVRQAPGQGLEWMGWINPNSGGTNYAQK.F [20, 63] (missed 1)	1	Not found	5	4	K.VSCKASGYTFTGYYMHWVRQAPGQGLEWMGWINPNSGGTNYAQK.F [20, 63] (missed 1)	1	Not found	5	4	K.VSCKASGYTFTGYYMHWVRQAPGQGLEWMGWINPNSGGTNYAQK.F [20, 63] (missed 1)	1	Not found	5
	ASGYTFTGYYMHWVRQAPGQGLEWMGWINPNSGGTNYAQK	40		0	Coverage	98.9177	40		0	Coverage	98.9177	40		0	Coverage	98.9177	40		0	Coverage	98.9177	40		0	Coverage	98.9177
	FQGRVTMTRDTSISTAYMELSRLRSDDTAVYYCARSPNPYYYDSSGYYYPGAFDIWGQGTMVTVSSASVAAPSVFIFPPSDEQLK	85		0			85		0			85		0			85		0			85		0
	SGTASVVCLLNNFYPREAK	19		3			19		3			19		3			19		3			19		3
	VQWK	4		3			4		3			4		3			4		3			4		3
	VDNALQSGNSQESVTEQDSK	20		3			20		3			20		3			20		3			20		3
	DSTYSLSSTLTLSK	14		2			14		2			14		2			14		2			14		2
	ADYEK	5	K.DSTYSLSSTLTLSKADYEK.H [192, 210] (missed 1)	2			5	K.DSTYSLSSTLTLSKADYEK.H [192, 210] (missed 1)	2			5	K.DSTYSLSSTLTLSKADYEK.H [192, 210] (missed 1)	2			5	K.DSTYSLSSTLTLSKADYEK.H [192, 210] (missed 1)	2			5	K.DSTYSLSSTLTLSKADYEK.H [192, 210] (missed 1)	2
	HK	2	K.HKVYACEVTHQGLSSPVTK.S [211, 229] (missed 1)	2			2	K.HKVYACEVTHQGLSSPVTK.S [211, 229] (missed 1)	2			2	K.HKVYACEVTHQGLSSPVTK.S [211, 229] (missed 1)	2			2	K.HKVYACEVTHQGLSSPVTK.S [211, 229] (missed 1)	2			2	K.HKVYACEVTHQGLSSPVTK.S [211, 229] (missed 1)	2
	VYACEVTHQGLSSPVTK	17		1			17		1			17		1			17		1			17		1
	SFNRGECDK	9		0			9		0			9		0			9		0			9		0
	THTCPPCPAPELLGGPSVFLFPPKPK	26		2			26		2			26		2			26		2			26		2
	DTLMISRTPEVTCVVVDVSHEDPEVK	26		1			26		1			26		1			26		1			26		1
	FNWYVDGVEVHNAK	14		0			14		0			14		0			14		0			14		0
	TKPREEQYNSTYRVVSVLTVLHQDWLNGK	29		0			29		0			29		0			29		0			29		0
	EYK	3		n.d.			3		n.d.			3		n.d.			3		n.d.			3		n.d.
	CK	2		n.d.			2		n.d.			2		n.d.			2		n.d.			2		n.d.
	VSNK	4	K.VSNKALPAPIEK.T [339, 350] (missed 1)	3			4	K.VSNKALPAPIEK.T [339, 350] (missed 1)	3			4	K.VSNKALPAPIEK.T [339, 350] (missed 1)	3			4	K.VSNKALPAPIEK.T [339, 350] (missed 1)	3			4	K.VSNKALPAPIEK.T [339, 350] (missed 1)	3
	ALPAPIEK	8		2			8		2			8		2			8		2			8		2
	TISK	4	K.ALPAPIEKTISK.A [343, 354] (missed 1)	1			4	K.ALPAPIEKTISK.A [343, 354] (missed 1)	1			4	K.ALPAPIEKTISK.A [343, 354] (missed 1)	1			4	K.ALPAPIEKTISK.A [343, 354] (missed 1)	1			4	K.ALPAPIEKTISK.A [343, 354] (missed 1)	1
	AK	2	K.AKGQPREPQVCTLPPSRDELTK.N [355, 376] (missed 1)	1			2	K.AKGQPREPQVCTLPPSRDELTK.N [355, 376] (missed 1)	1			2	K.AKGQPREPQVCTLPPSRDELTK.N [355, 376] (missed 1)	1			2	K.AKGQPREPQVCTLPPSRDELTK.N [355, 376] (missed 1)	1			2	K.AKGQPREPQVCTLPPSRDELTK.N [355, 376] (missed 1)	1
	GQPREPQVCTLPPSRDELTK	20		1			20		1			20		1			20		1			20		1
	NQVSLSCAVK	10		0			10		0			10		0			10		0			10		0
	GFYPSDIAVEWESNGQPENNYK	20		0			20		0			20		0			20		0			20		0
	TTPPVLDSDGSFFLVSK	17		2			17		2			17		2			17		2			17		2
	LTVDK	5		2			5		2			5		2			5		2			5		2
	SRWQQGNVFSCSVMHEALHNHYTQK	25		1			25		1			25		1			25		1			25		1
	SLSLSPG	7		0			7		0			7		0			7		0			7		0
LC 2	DIQMTQSPSSLSASVGDRVTITCSASQDISNYLNWYQQKPGK	42			Light chain		42			Light chain		42			Light chain		42			Light chain		42			Light chain
	APK	3	-.DIQMTQSPSSLSASVGDRVTITCSASQDISNYLNWYQQKPGKAPK.V [1, 45] (missed 1)	3		213	3	-.DIQMTQSPSSLSASVGDRVTITCSASQDISNYLNWYQQKPGKAPK.V [1, 45] (missed 1)	3		213	3	-.DIQMTQSPSSLSASVGDRVTITCSASQDISNYLNWYQQKPGKAPK.V [1, 45] (missed 1)	3		213	3	-.DIQMTQSPSSLSASVGDRVTITCSASQDISNYLNWYQQKPGKAPK.V [1, 45] (missed 1)	3		213	3	-.DIQMTQSPSSLSASVGDRVTITCSASQDISNYLNWYQQKPGKAPK.V [1, 45] (missed 1)	3		213
	VLIYFTSSLHSGVPSRFSGSGSGTDFTLTISSLQPEDFATYYCQQYSTVPWTFGQGTKVEIK	58	K.VLIYFTSSLHSGVPSRFSGSGSGTDFTLTISSLQPEDFATYYCQQYSTVPWTFGQGTKVEIK.R [46, 107] (missed 1)	1	Not found	0	58	K.VLIYFTSSLHSGVPSRFSGSGSGTDFTLTISSLQPEDFATYYCQQYSTVPWTFGQGTKVEIK.R [46, 107] (missed 1)	1	Not found	0	58	K.VLIYFTSSLHSGVPSRFSGSGSGTDFTLTISSLQPEDFATYYCQQYSTVPWTFGQGTKVEIK.R [46, 107] (missed 1)	1	Not found	0	58	K.VLIYFTSSLHSGVPSRFSGSGSGTDFTLTISSLQPEDFATYYCQQYSTVPWTFGQGTKVEIK.R [46, 107] (missed 1)	1	Not found	0	58	K.VLIYFTSSLHSGVPSRFSGSGSGTDFTLTISSLQPEDFATYYCQQYSTVPWTFGQGTKVEIK.R [46, 107] (missed 1)	1	Not found	0
	VEIK	4		1	Coverage	100	4		1	Coverage	100	4		1	Coverage	100	4		1	Coverage	100	4		1	Coverage	100
	RTVAAPSVFIFPPSDEQLK	19		0			19		0			19		0			19		0			19		0
	SGTASVVCLLNNFYPREAK	19		3			19		3			19		3			19		3			19		3
	VQWK	4		3			4		3			4		3			4		3			4		3
	VDNALQSGNSQESVTEQDSK	20		3			20		3			20		3			20		3			20		3
	DSTYSLSSTLTLSK	14		2			14		2			14		2			14		2			14		2
	ADYEK	5	K.DSTYSLSSTLTLSKADYEK.H [170, 188] (missed 1)	2			5	K.DSTYSLSSTLTLSKADYEK.H [170, 188] (missed 1)	2			5	K.DSTYSLSSTLTLSKADYEK.H [170, 188] (missed 1)	2			5	K.DSTYSLSSTLTLSKADYEK.H [170, 188] (missed 1)	2			5	K.DSTYSLSSTLTLSKADYEK.H [170, 188] (missed 1)	2
	HK	2	K.HKVYACEVTHQGLSSPVTK.S [189, 207] (missed 1)	2			2	K.HKVYACEVTHQGLSSPVTK.S [189, 207] (missed 1)	2			2	K.HKVYACEVTHQGLSSPVTK.S [189, 207] (missed 1)	2			2	K.HKVYACEVTHQGLSSPVTK.S [189, 207] (missed 1)	2			2	K.HKVYACEVTHQGLSSPVTK.S [189, 207] (missed 1)	2
	VYACEVTHQGLSSPVTK	17		1			17		1			17		1			17		1			17		1
	SFNRGEC	6		0			6		0			6		0			6		0			6		0
HC 2	EVQLVESGGGLVQPGGSLRLSCAASGYTFTNYGMNWVRQAPGK	43		3	Heavy chain		43		3	Heavy chain		43		3	Heavy chain		43		3	Heavy chain		43		3	Heavy chain
	GLEWVGWINTYTGEPTYAADFK	22		1		452	22		1		452	22		1		452	22		1		452	22		1		452
	RRFTFSLDTSK	11		0	Not found	9	11		0	Not found	9	11		0	Not found	9	11		0	Not found	9	11		0	Not found	9
	STAYLQMNSLRAEDTAVYYCAK	22		2	Coverage	98.0088	22		2	Coverage	98.0088	22		2	Coverage	98.0088	22		2	Coverage	98.0088	22		2	Coverage	98.0088
	YPHYYGSSHWYFDVWGQGTLVTVSSASTK	29		1			29		1			29		1			29		1			29		1
	GPSVFPLAPSSK	12		1			12		1			12		1			12		1			12		1
	STSGGTAALGCLVK	14		2			14		2			14		2			14		2			14		2
	DYFPEPVTVSWNSGALTSGVHTFPAVLQSSGLYSLSSVVTVPSSSLGTQTYICNVNHKPSNTK	63		2			63		2			63		2			63		2			63		2
	VDK	3	K.VDKK.V [204, 207] (missed 1)	1			3	K.VDKK.V [204, 207] (missed 1)	1			3	K.VDKK.V [204, 207] (missed 1)	1			3	K.VDKK.V [204, 207] (missed 1)	1			3	K.VDKK.V [204, 207] (missed 1)	1
	K	1	K.VDKK.V [204, 207] (missed 1)	1			1	K.VDKK.V [204, 207] (missed 1)	1			1	K.VDKK.V [204, 207] (missed 1)	1			1	K.VDKK.V [204, 207] (missed 1)	1			1	K.VDKK.V [204, 207] (missed 1)	1
	VEPK	4		n.d.			4		n.d.			4		n.d.			4		n.d.			4		n.d.
	SCDK	4	K.SCDKTHTCPPCPAPELLGGPSVFLFPPKPK.D [225, 254] (missed 1)	1			4	K.SCDKTHTCPPCPAPELLGGPSVFLFPPKPK.D [225, 254] (missed 1)	1			4	K.SCDKTHTCPPCPAPELLGGPSVFLFPPKPK.D [225, 254] (missed 1)	1			4	K.SCDKTHTCPPCPAPELLGGPSVFLFPPKPK.D [225, 254] (missed 1)	1			4	K.SCDKTHTCPPCPAPELLGGPSVFLFPPKPK.D [225, 254] (missed 1)	1
	THTCPPCPAPELLGGPSVFLFPPKPK	26		2			26		2			26		2			26		2			26		2
	DTLMISRTPEVTCVVVDVSHEDPEVK	26		1			26		1			26		1			26		1			26		1
	FNWYVDGVEVHNAK	14		0			14		0			14		0			14		0			14		0
	TKPREEQYNSTYRVVSVLTVLHQDWLNGK	29		0			29		0			29		0			29		0			29		0
	EYK	3		n.d.			3		n.d.			3		n.d.			3		n.d.			3		n.d.
	CK	2		n.d.			2		n.d.			2		n.d.			2		n.d.			2		n.d.
	VSNK	4	K.VSNKALPAPIEK.T [339, 350] (missed 1)	3			4	K.VSNKALPAPIEK.T [339, 350] (missed 1)	3			4	K.VSNKALPAPIEK.T [339, 350] (missed 1)	3			4	K.VSNKALPAPIEK.T [339, 350] (missed 1)	3			4	K.VSNKALPAPIEK.T [339, 350] (missed 1)	3
	ALPAPIEK	8		2			8		2			8		2			8		2			8		2
	TISK	4	K.ALPAPIEKTISK.A [343, 354] (missed 1)	1			4	K.ALPAPIEKTISK.A [343, 354] (missed 1)	1			4	K.ALPAPIEKTISK.A [343, 354] (missed 1)	1			4	K.ALPAPIEKTISK.A [343, 354] (missed 1)	1			4	K.ALPAPIEKTISK.A [343, 354] (missed 1)	1
	AK	2	K.AKGQPREPQVCTLPPSRDELTK.N [355, 376] (missed 1)	1			2	K.AKGQPREPQVCTLPPSRDELTK.N [355, 376] (missed 1)	1			2	K.AKGQPREPQVCTLPPSRDELTK.N [355, 376] (missed 1)	1			2	K.AKGQPREPQVCTLPPSRDELTK.N [355, 376] (missed 1)	1			2	K.AKGQPREPQVCTLPPSRDELTK.N [355, 376] (missed 1)	1
	GQPREPQVCTLPPSRDELTK	20		1			20		1			20		1			20		1			20		1
	NQVSLSCAVK	10		0			10		0			10		0			10		0			10		0
	GFYPSDIAVEWESNGQPENNYK	22		0			22		0			22		0			22		0			22		0
	TTPPVLDSDGSFFLVSK	17		2			17		2			17		2			17		2			17		2
	LTVDK	5		2			5		2			5		2			5		2			5		2
	SRWQQGNVFSCSVMHEALHNHYTQK	25		1			25		1			25		1			25		1			25		1
	SLSLSPG	7		0			7		0			7		0			7		0			7		0
